# Genome-wide association study in a maize diversity panel dissects the genetic basis of lignocellulosic recalcitrance

**DOI:** 10.64898/2026.10.11.758201

**Authors:** Shaogan Wang, Frank Roeber, Susanne Groh, Therese Bolduan, Benjamin Stich, Delphine Van Inghelandt, Vicente Ramírez, Markus Pauly

## Abstract

Lignocellulosic biomass is an abundant, renewable resource for the production of biorenewable products. Its efficient utilization is largely hindered by the inherent recalcitrance of lignocellulose to degradation. Natural genetic variation in biomass saccharification efficiency and lignocellulose components across diverse maize germplasm provides a powerful resource to dissect the genetic basis of lignocellulosic recalcitrance. Here, we performed high-throughput profiling of lignocellulosic components and saccharification efficiency in mature stalks across a diverse panel of 239 field grown maize inbred lines, and identified extensive natural variation in biomass properties. Saccharification efficiency was strongly positively associated with matrix glucose content, moderately positively associated with the arabinose-to-xylose (Ara:Xyl) molar ratio and crystalline cellulose content, whereas saccharification efficiency was strongly negatively associated with xylose and lignin content. Genome-wide association studies (GWAS) were conducted to identify single nucleotide polymorphisms (SNPs) associated with saccharification efficiency and lignocellulosic components. Numerous significant single nucleotide polymorphisms (SNPs) were identified, defining 79 quantitative trait loci (QTLs) across all 10 maize chromosomes. The presence of pleiotropic SNPs and the extensive co-localization of QTLs for multiple traits highlight the complex genetic architecture and shared genetic basis of maize biomass properties. Our study reveals substantial natural variation in maize biomass digestibility and identifies multiple novel genetic loci underlying variation in saccharification efficiency and lignocellulose components.
