## Supplemental Table 1-4 for "Genome-wide association study in a maize diversity panel dissects the genetic basis of lignocellulosic recalcitrance"

### Sheet: Table S1
Table S1. Phenotypic variations for saccharification efficiency and lignocellulosic component traits among the 239 maize inbreds.
Traits	Min	Max	Range	Mean	Median	SD	CV (%)
Sac	22.54	165.91	143.37	53.21	51.04	17.16	32.25
Xyl	214.3	310.9	96.61	258.5	258.5	18.11	7.008
Ara	19.54	39.84	20.3	27.11	26.93	3.696	13.63
Ara:Xyl	0.07919	0.1639	0.08475	0.1054	0.1027	0.01509	14.31
Gal	4.072	13.41	9.333	6.737	6.544	1.382	20.51
Glc	21.44	107.5	86.09	42.85	41.97	9.655	22.53
Hem	276.7	397.1	120.5	335.2	334.4	20.1	5.997
Cel	264	423.4	159.4	344.5	344.8	24.99	7.253
Lig	134.1	218.2	84.1	181.6	182.8	15.04	8.282
Xyl%	62.27	84.69	22.43	77.23	77.4	3.065	3.969
Ara%	6.409	11.08	4.676	8.074	7.979	0.9533	11.81
Gal%	1.307	3.884	2.577	2.011	1.957	0.4066	20.22
Glc%	6.853	27.65	20.8	12.68	12.43	2.638	20.8
Hem%	32.88	43.22	10.34	38.93	38.9	1.891	4.858
Cel%	32.31	48.85	16.54	39.93	40.08	2.312	5.791
Lig%	15.75	24.8	9.054	21.14	21.2	1.549	7.329
Min, minimum; Max, maximum; SD, standard deviation; CV, coefficient of variation.

### Sheet: Table S2
Table S2. List of 97 significant SNP-trait associations detected by GWAS.
Trait	SNP ID	Chr	−log10(P)
Sac	PZE.101135343	1	4.49269
Sac	PZE.101154516	1	4.22783
Sac	PZE.104111254	4	4.16259
Sac	PZE.104057144	4	4.16259
Sac	PZE.104057209	4	4.16259
Sac	PZE.104057310	4	4.15212
Sac	PZE.104057842	4	4.34176
Sac	SYN16460	4	4.04836
Sac	SYN7242	6	4.29836
Sac	PZE.108052675	8	4.17819
Sac	PZE.109033833	9	4.32673
Sac	SYN4946	10	4.82227
Xyl	PZE.105100544	5	4.00911
Xyl	PZE.110049179	10	4.06146
Xyl	PZE.110049183	10	4.38716
Ara	PUT.163a.50335117.2237	1	4.027
Ara	PZE.102118778	2	4.26423
Ara	PZE.103186491	3	4.3269
Ara	PZE.109000486	9	5.31268
Ara:Xyl	PZE.101089042	1	4.40697
Ara:Xyl	PUT.163a.50335117.2237	1	4.5873
Ara:Xyl	SYN7905	3	4.54079
Ara:Xyl	SYN33753	5	4.24399
Ara:Xyl	PZE.107014665	7	4.85386
Gal	PZE.101101408	1	4.35305
Gal	PUT.163a.50335117.2237	1	4.31289
Gal	PUT.163a.78092140.4247	2	4.94069
Gal	PZE.102039409	2	4.09941
Gal	PZE.102152007	2	4.06046
Gal	SYN23234	3	4.84757
Gal	SYN23250	3	4.05484
Gal	PZE.110044277	10	4.44778
Glc	PZE.101135343	1	4.19782
Glc	PZE.101135457	1	4.40734
Glc	PZE.101136279	1	6.47445
Glc	PZE.101136341	1	4.59771
Glc	PZE.101154516	1	4.06
Glc	PZE.101161688	1	4.28036
Glc	SYN38938	1	4.016
Glc	SYN7242	6	4.52803
Glc	SYN30220	8	4.54726
Glc	SYN34710	9	4.24645
Glc	SYN4946	10	4.81816
Glc	PZE.110043178	10	4.52777
Hem	PZE.102145703	2	4.00819
Hem	PZE.110073017	10	4.40378
Hem	SYN22123	10	4.76037
Cel	PZE.102061615	2	4.31377
Cel	PZE.102109182	2	4.0197
Cel	SYN22218	5	4.24725
Cel	SYNGENTA6494	7	4.49367
Cel	PZE.108081314	8	5.08369
Cel	PZE.109091154	9	4.04206
Lig	PZE.101129358	1	4.35586
Lig	PUT.163a.60352388.2680	2	4.99882
Lig	SYNGENTA12982	5	4.0205
Lig	SYN24314	7	4.98796
Lig	PZE.108122325	8	4.06755
Lig	PZE.109006938	9	4.29848
Xyl%	PZE.101111994	1	4.24603
Xyl%	PZE.101136279	1	4.34522
Xyl%	PZE.101164344	1	4.10883
Xyl%	PZE.101164360	1	4.10883
Xyl%	PZE.105137712	5	5.37687
Xyl%	SYN4946	10	4.05684
Xyl%	PZE.110043178	10	4.05777
Xyl%	PZE.110044277	10	4.7781
Ara%	SYN33753	5	4.05021
Ara%	PZE.107014665	7	4.29443
Ara%	PZE.109000486	9	4.81316
Gal%	PUT.163a.50335117.2237	1	4.00894
Gal%	PZE.102152007	2	4.43276
Gal%	SYN7905	3	4.73221
Gal%	SYN23234	3	5.14987
Gal%	SYN23245	3	4.29991
Gal%	SYN23250	3	4.46434
Gal%	PZE.104133514	4	4.33188
Gal%	PZE.105102535	5	4.80273
Gal%	PZE.110044277	10	4.35283
Glc%	PZE.101135343	1	4.33118
Glc%	PZE.101136279	1	4.6871
Glc%	SYN38938	1	4.31529
Glc%	PZE.105098722	5	4.20482
Glc%	PZE.105166980	5	4.36821
Glc%	SYN30220	8	4.85009
Glc%	SYN4946	10	4.33465
Glc%	PUT.163a.71443228.3337	10	4.46859
Hem%	PZE.101137683	1	4.78349
Hem%	SYN13790	2	4.04969
Hem%	PZE.107019147	7	4.00378
Cel%	PZE.102061615	2	4.35796
Lig%	PZE.103105252	3	4.775
Lig%	PZE.103063168	3	4.30872
Lig%	SYN19494	3	4.46268
Lig%	SYN19498	3	4.33005
Lig%	PZE.103100557	3	4.042
Lig%	PZA00980.1	5	5.17699

### Sheet: Table S3
Table S3. List of 79 QTLs associated with saccharification efficiency and lignocellulosic component traits.
Trait	QTL_name	QTL_ID	Chr	QTL interval (bp)
Ara	qAra	qAra_1	1	239407012-239807012
Ara	qAra	qAra_2	2	163982783-164582783
Ara	qAra	qAra_3	3	236527638-237127638
Ara	qAra	qAra_9	9	2077178-2877178
Gal	qGal	qGal_1_1	1	99660409-100060409
Gal	qGal	qGal_1_2	1	239407012-239807012
Gal	qGal	qGal_2_1	2	1242699-1842699
Gal	qGal	qGal_2_2	2	20445912-21045912
Gal	qGal	qGal_2_3	2	204981973-205581973
Gal	qGal	qGal_3	3	189524798-190125572
Gal	qGal	qGal_10	10	85491263-86291263
Glc	qGlc	qGlc_1_1	1	178862054-180513235
Glc	qGlc	qGlc_1_2	1	201745822-202145822
Glc	qGlc	qGlc_1_3	1	209136124-209536124
Glc	qGlc	qGlc_1_4	1	303731132-304131132
Glc	qGlc	qGlc_6	6	143643013-144143013
Glc	qGlc	qGlc_8	8	103447063-104247063
Glc	qGlc	qGlc_9	9	104334917-105134917
Glc	qGlc	qGlc_10	10	83475962-84276148
Xyl	qXyl	qXyl_5	5	153441460-153841460
Xyl	qXyl	qXyl_10	10	93569425-94369868
Ara:Xyl	qAra:Xyl	qAra:Xyl_1_1	1	81283685-81683685
Ara:Xyl	qAra:Xyl	qAra:Xyl_1_2	1	239407012-239807012
Ara:Xyl	qAra:Xyl	qAra:Xyl_3	3	5079995-5679995
Ara:Xyl	qAra:Xyl	qAra:Xyl_5	5	2423569-2823569
Ara:Xyl	qAra:Xyl	qAra:Xyl_7	7	11155920-11755920
Hem	qHem	qHem_2	2	198345963-198945963
Hem	qHem	qHem_10	10	131667815-132467880
Cel	qCel	qCel_2_1	2	41343508-41943508
Cel	qCel	qCel_2_2	2	144412005-145012005
Cel	qCel	qCel_5	5	212942932-213342932
Cel	qCel	qCel_7	7	8569396-9169396
Cel	qCel	qCel_8	8	141460675-142260675
Cel	qCel	qCel_9	9	144290379-145090379
Lig	qLig	qLig_1	1	168760513-169160513
Lig	qLig	qLig_2	2	162878149-163478149
Lig	qLig	qLig_5	5	218038306-218438306
Lig	qLig	qLig_7	7	86674576-87274576
Lig	qLig	qLig_8	8	175272283-176072283
Lig	qLig	qLig_9	9	8562333-9362333
Sac	qSac	qSac_1_1	1	178862054-179262054
Sac	qSac	qSac_1_2	1	201745822-202145822
Sac	qSac	qSac_4_1	4	105584266-114945494
Sac	qSac	qSac_4_2	4	247782136-248582136
Sac	qSac	qSac_6	6	143643013-144143013
Sac	qSac	qSac_8	8	94933104-95733104
Sac	qSac	qSac_9	9	45253227-46053227
Sac	qSac	qSac_10	10	83475962-84275962
Ara%	qAra%	qAra%_5	5	2423569-2823569
Ara%	qAra%	qAra%_7	7	11155920-11755920
Ara%	qAra%	qAra%_9	9	2077178-2877178
Gal%	qGal%	qGal%_1	1	239407012-239807012
Gal%	qGal%	qGal%_2	2	204981973-205581973
Gal%	qGal%	qGal%_3_1	3	5079995-5679995
Gal%	qGal%	qGal%_3_2	3	189524798-190125597
Gal%	qGal%	qGal%_4	4	223721711-224521711
Gal%	qGal%	qGal%_5	5	157949681-158349681
Gal%	qGal%	qGal%_10	10	85491263-86291263
Glc%	qGlc%	qGlc%_1_1	1	178862054-180376151
Glc%	qGlc%	qGlc%_1_2	1	303731132-304131132
Glc%	qGlc%	qGlc%_5_1	5	148329736-148729736
Glc%	qGlc%	qGlc%_5_2	5	218474680-218874680
Glc%	qGlc%	qGlc%_8	8	103447063-104247063
Glc%	qGlc%	qGlc%_10_1	10	83475962-84275962
Glc%	qGlc%	qGlc%_10_2	10	130802245-131602245
Xyl%	qXyl%	qXyl%_1_1	1	124117605-124517605
Xyl%	qXyl%	qXyl%_1_2	1	179976151-180376151
Xyl%	qXyl%	qXyl%_1_3	1	212061771-212464294
Xyl%	qXyl%	qXyl%_5	5	196555296-196955296
Xyl%	qXyl%	qXyl%_10_1	10	83475962-84276148
Xyl%	qXyl%	qXyl%_10_2	10	85491263-86291263
Hem%	qHem%	qHem%_1	1	182200387-182600387
Hem%	qHem%	qHem%_2	2	212657150-213257150
Hem%	qHem%	qHem%_7	7	17668242-18268242
Cel%	qCel%	qCel%_2	2	41343508-41943508
Lig%	qLig%	qLig%_3_1	3	100458331-101058331
Lig%	qLig%	qLig%_3_2	3	162805924-163856153
Lig%	qLig%	qLig%_3_3	3	170803472-171403472
Lig%	qLig%	qLig%_5	5	212943110-213343110

### Sheet: Table S4
Table S4. List of the 239 inbred lines and the numbers of biological replicates collected for each line.
Genotype	Biological replicate (n)
38-11	10
4226	8
A188	4
A239	4
A441-5	10
A554	6
A556	6
A619	36
A632	7
A634	9
A635	11
A654	10
A661	8
A679	8
A680	9
A682	1
Ab28A	7
Ak3	6
AR210	9
B14A	5
B2	9
B46	6
B52	12
B57	5
B68	9
B73	31
B76	7
B77	8
B79	5
B97	8
BA90	8
C103	7
C105	8
C49A	8
C6	5
CH10	10
CH701-30	8
CI28A	8
CI31A	12
CI3A	6
CI64	6
CI90C	9
CM105	4
CM174	2
CM37	8
CM7	7
CML103	6
CML157Q	7
CML220	8
CML258	5
CML322	7
CML323	9
CML341	3
CML5	3
CML69	6
CMV3	7
CO125	6
CoeSt6	6
D408	3
D940Y	6
De2	4
De811	8
E2558W	7
EP1	7
F2834T	11
F39	11
F41	8
F45	6
F47	11
F471	6
F473	6
F476	9
F48	8
F496	6
F544	12
F584	8
F591	9
F6	8
F604	6
F608	10
F61	6
F618	9
F64	8
F657wx	12
F670	7
F7	40
F7009	6
F7012	7
F7019	7
F7022	7
F7025	8
F7028	6
F7032	9
F7038	9
F7048	6
F7057	8
F7058	7
F7059	9
F748	8
F752	5
F759	9
F810	8
F816	8
F838	10
F888	6
F894	8
F9003	9
F9005	9
F902	7
F904	9
F908	5
F910	7
F912	8
F916	10
F918	10
FAP1360A	34
FC13	8
FC1571	6
FC1772	9
FC1819	9
FC1852	8
FC1890	3
FC201	9
FC209	9
FC21	7
FC23	8
FC24	6
FC25	5
FC26	8
FC30	7
FC352	8
FC42	6
FC46	7
FC673	6
FP1	7
GA209	5
H105W	6
H49	14
H84	5
H91	11
H95	9
Hi27	9
HP301	10
Hy	9
I137TN	8
I29	7
IA2132	6
IDS28	6
IL14H	3
K148	5
K4	5
K64	11
Ki21	4
Ki43	1
Ki44=KUI44	1
Ky21	9
Ky226	6
L012	1
L017	6
L023	2
L043	3
L317	5
M14	6
M162W	4
Mo17	6
Mo1W	9
Mo44	1
Mo46	10
Mo47	10
MoG	6
MS71	6
N192	7
N28HT	7
N6	8
N7A	7
NC222	5
NC232	12
NC236	11
NC250	8
NC264	8
NC298	2
NC304	8
NC306	7
NC314	7
NC318	11
NC320	6
NC326	9
NC338	2
NC342	6
NC346	7
NC350	3
NC356	8
NC358	3
NC364	5
NC366	3
NC368	9
ND246	10
Oh40B	6
Oh43	10
Oh43E	9
Oh603	6
Oh7b	4
P040	7
P092	6
P39	6
Pa762	10
Pa875	9
Pa880	11
Pa91	10
R109B	4
R177	5
R229	9
S058	3
S067	1
SC213R	6
SC357	9
SD44	7
SDp254	12
Sg1533	9
SG18	6
T232	9
T234	10
Tx303	8
Tzi18	6
Tzi9	7
Va14	7
Va17	7
Va22	8
Va26	8
Va35	11
Va59	7
Va85	4
Va99	10
W117HT	5
W153R	4
W182B	9
W22	9
W64A	8
Yu796_NS	8
